# Distinct mechanisms decommission redundant enhancers to facilitate phenotypic evolution

**DOI:** 10.1101/2025.10.27.684981

**Authors:** Areej Said-Ahmad, Noa Shimron, Ela Fainitsky, Sujay Naik, Srijani Roy, Nicolás Frankel, Ella Preger-Ben Noon

**Affiliations:** Department of Genetics and Developmental Biology, The Rappaport Faculty of Medicine and Research Institute, Technion-Israel Institute of Technology, Haifa, Israel; Instituto de Fisiología, Biología Molecular y Neurociencias (IFIBYNE), Consejo Nacional de Investigaciones Científicas y Técnicas (CONICET) y Universidad de Buenos Aires (UBA), Buenos Aires 1428, Argentina

**Author notes:** **Corresponding author:** Ella Preger-Ben Noon.

## Abstract

The evolutionary loss of morphological traits is often driven by changes in gene regulation. Many developmental genes are controlled by multiple, redundant enhancers, raising the question of how robust regulatory systems can be dismantled to permit phenotypic transitions. We show that the loss of larval trichomes in *Drosophila sechellia* resulted from the independent inactivation of four embryonic enhancers of the *shavenbaby* gene. Each enhancer was extinguished by a distinct mechanism: (1) a large deletion that removed essential sequences, (2) the loss of activator sites and gain of repressor sites, (3) the acquisition of a long-range silencer, and (4) the unmasking of pre-existing repression. Notably, three of these mechanisms relied on repression, pointing to repression as a rapid route for the evolutionary loss of robust regulatory elements. These results show that robustness in gene regulation does not prevent morphological change but instead provides multiple opportunities for mutations to reduce enhancer activity, giving selection many paths to reshape form.
