## Supplementary material for "Distinct mechanisms decommission redundant enhancers to facilitate phenotypic evolution": Table S1

### Sheet: Sheet1
Table S1
List of primers used for cloning enhancer fragments and site-directed mutagenesis
Fragment name	Forward primer	Reverse primer	Template DNA	Figure
melA	ACGAAGTTATGCTAGCGGATCCAAGCTTGGCACATATCCACTAATGG	TTATACTCCGGCGCTCTAGAGACAATCAACTTAATCGGAAATGC	D.melanogaster Oregon R genomic DNA	Figure 1
secA	ACGAAGTTATGCTAGCGGATCCAAGCTTGGCACCTATCCACTAATG	TTATACTCCGGCGCTCTAGAGACAATCAACTTAATCGGAAATG	D.sechellia genomic DNA	Figure 1
melDG2B	AAGTTATGCTAGCGGATCCAAGCTTGGTTGTTTAGAGCATTCTCGAGT	TTATACTCCGGCGCTCTAGAATAAACCCATTGGCTTTCTATAGAAAA	D.melanogaster Oregon R genomic DNA	Figure 4+6+S8
secDG2B	AAGTTATGCTAGCGGATCCAAGCTTGATGTTTAGAGCATTCCCAAGTCG	TTATACTCCGGCGCTCTAGAATAAACCCATTGGCTTTCTATAGAAAA	D.sechellia genomic DNA	Figure 4+6+S8
melA1.2	AAGTTATGCTAGCGGATCCAAGCTTTTCTACATTATTCAATATTAAATCTTCCCACAC	TTATACTCCGGCGCTCTAGACATCGAAATAGAAAAGGGGGCG	D.melanogaster Oregon R genomic DNA	Figure 4+S4
secA1.2	AAGTTATGCTAGCGGATCCAAGCTTTTCTACATTATTCAATATTCAGTATCTTCCCAC	TTATACTCCGGCGCTCTAGACATCGAAATAGAAAAGGGGGCG	D.sechellia genomic DNA	Figure 4+S4
melDG2A	AAGTTATGCTAGCGGATCCAAGCTTCGAATGGACAGCAAATTGTTCG	TTATACTCCGGCGCTCTAGACTCGGACTCTGGCTCAAAAG	D.melanogaster Oregon R genomic DNA	Figure 4
melDG2C	AAGTTATGCTAGCGGATCCAAGCTTATTAAAGTTTTATGGACTTGCCTTAG	TTATACTCCGGCGCTCTAGAGCATCTATTCATTCCCATAGATCCAGA	D.melanogaster Oregon R genomic DNA	Figure 4
melDG2D	AAGTTATGCTAGCGGATCCAAGCTTCTCTTTCTAATCTTGCTTCTTGTGGC	TTATACTCCGGCGCTCTAGAGCAATTCTCAGTTGGCGAACC	D.melanogaster Oregon R genomic DNA	Figure 4
melDG2E	AAGTTATGCTAGCGGATCCAAGCTTACATTATGCGGTCTTGTGTGG	TTATACTCCGGCGCTCTAGAATCTTGAGACTTGAAGACTAAGAATTG	D.melanogaster Oregon R genomic DNA	Figure 4
melDG2F	AAGTTATGCTAGCGGATCCAAGCTTTGCCGCTACATAAACTATGATAAAACT	TTATACTCCGGCGCTCTAGATGAGCTCATTAAGATAAGATTGGTGC	D.melanogaster Oregon R genomic DNA	Figure 4
simDG2B	AAGTTATGCTAGCGGATCCAAGCTTGATGTTGTAGAGCATTCCCG	TTATACTCCGGCGCTCTAGAATAAACCCATTGGCTTTCTATAGAAAA	D.simulanus genomic DNA	Figure S3
melA3.6	AAGTTATGCTAGCGGATCCAAGCTTGATAATGCTTAAGAACAAAATGGG	TTATACTCCGGCGCTCTAGAGACAATCAACTTAATCGGAAATGC	D.melanogaster Oregon R genomic DNA	Figure S4
secA3.6	AAGTTATGCTAGCGGATCCAAGCTTGAAAGTATTCAAGAAACAAATGGG	TTATACTCCGGCGCTCTAGAGACAATCAACTTAATCGGAAATGC	D.sechellia genomic DNA	Figure S4
melA1.2L	AAGTTARGCTAGCGGATCCAAGCTTGAGTTTTTTCAGAACAAATCAGG	TTATACTCCGGCGCTCTAGACATCGAAATAGAAAAGGGGGCG	pattBlacz-melA3.6	Figure S4
secA1.2L	AAGTTATGCTAGCGGATCCAAGCTTGAGTTTTTCAGAACAAATCAGG	TTATACTCCGGCGCTCTAGACATCGAAATAGAAAAGGGGGCG	pattBlacz-secA3.6	Figure S4
melA1.2R	AAGTTATGCTAGCGGATCCAAGCTTTTCTACATTATTCAATATTAAATCTTCCCACAC	TTATACTCCGGCGCTCTAGAATGTTGGCCAATCGGACTTG	pattBlacz-melA3.6	Figure S4
secA1.2R	AAGTTATGCTAGCGGATCCAAGCTTTTCTACATTATTCAATATTCAGTATCTTCCCAC	TTATACTCCGGCGCTCTAGAATGCTGGCCAATCAGACTA	pattBlacz-secA3.6	Figure S4
simDG2Bmut7L	AAGTTATGCTAGCGGATCCAAGCTTGATGTTGTAGAGCATTCCCG	CTGAATTAAATGTGGAATTAAGCTTGCAAGATTTCTATTGCAGCTGG	pattBlacz-simDG2B	Figure 5
simDG2Bmut7R	CCAGCTGCAATAGAAATCTTGCAAGCTTAATTCCACATTTAATTCAG	TTATACTCCGGCGCTCTAGAATAAACCCATTGGCTTTCTATAGAAAA	pattBlacz-simDG2B	Figure 5
simDG2Bmut1	GCTATACGAAGTTATGCTAGCGGATCCAAGCTTGATGTTTTAGAGCATTCCCAAGTCGAG	TTATACTCCGGCGCTCTAGAATAAACCCATTGGCTTTCTATAGAAAA	pattBlacz-simDG2B	Figure S6
simDG2Bmut2L	AAGTTATGCTAGCGGATCCAAGCTTGATGTTGTAGAGCATTCCCG	GAAAATGGGAAATGAAATGGCGGGGGGGACCAACGTTG	pattBlacz-simDG2B	Figure S6
simDG2Bmut2R	CAACGTTGGTCCCCCCCGCCATTTCATTTCCCATTTTC	TTATACTCCGGCGCTCTAGAATAAACCCATTGGCTTTCTATAGAAAA	pattBlacz-simDG2B	Figure S6
simDG2Bmut3L	AAGTTATGCTAGCGGATCCAAGCTTGATGTTGTAGAGCATTCCCG	GAACTGCTTCGATGATTCATTTGGCGAAAGAAAAG	pattBlacz-simDG2B	Figure S6
simDG2Bmut3R	CTTTTCTTTCGCCAAATGAATCATCGAAGCAGTTC	TTATACTCCGGCGCTCTAGAATAAACCCATTGGCTTTCTATAGAAAA	pattBlacz-simDG2B	Figure S6
simDG2Bmut4L	AAGTTATGCTAGCGGATCCAAGCTTGATGTTGTAGAGCATTCCCG	CCATTCACTTTAACTTCAATTTATTAAAAATAAGATGAAC	pattBlacz-simDG2B	Figure S6
simDG2Bmut4R	GTTCATCTTATTTTTAATAAATTGAAGTTAAAGTGAATGG	TTATACTCCGGCGCTCTAGAATAAACCCATTGGCTTTCTATAGAAAA	pattBlacz-simDG2B	Figure S6
simDG2Bmut5L	AAGTTATGCTAGCGGATCCAAGCTTGATGTTGTAGAGCATTCCCG	GGGTAAACTGCCAAGCAATCGGCTGAGTTCAATACCATTCAC	pattBlacz-simDG2B	Figure S6
simDG2Bmut5R	GTGAATGGTATTGAACTCAGCCGATTGCTTGGCAGTTTACCC	TTATACTCCGGCGCTCTAGAATAAACCCATTGGCTTTCTATAGAAAA	pattBlacz-simDG2B	Figure S6
simDG2Bmut6L	AAGTTATGCTAGCGGATCCAAGCTTGATGTTGTAGAGCATTCCCG	GAATAACACAAAAATATATTTTACTTCAAATTTGGTGAAAATTTCCAC	pattBlacz-simDG2B	Figure S6
simDG2Bmut6R	GTGGAAATTTTCACCAAATTTGAAGTAAAATATATTTTTGTGTTATTC	TTATACTCCGGCGCTCTAGAATAAACCCATTGGCTTTCTATAGAAAA	pattBlacz-simDG2B	Figure S6
simDG2Bmut8L	AAGTTATGCTAGCGGATCCAAGCTTGATGTTGTAGAGCATTCCCG	GAAAAACTCTTAGTTCTTTAGCTCTTTGCATTAATTCAAATGGAAATC	pattBlacz-simDG2B	Figure S6
simDG2Bmut8R	GATTTCCATTTGAATTAATGCAAAGAGCTAAAGAACTAAGAGTTTTTC	TTATACTCCGGCGCTCTAGAATAAACCCATTGGCTTTCTATAGAAAA	pattBlacz-simDG2B	Figure S6
simDG2Bmut9L	AAGTTATGCTAGCGGATCCAAGCTTGATGTTGTAGAGCATTCCCG	GAAGTCCATGAAGCCGATGAATCTGCATTATCAATTTACATGTTTT	pattBlacz-simDG2B	Figure S6
simDG2Bmut9R	AAAACATGTAAATTGATAATGCAGATTCATCGGCTTCATGGACTTC	TTATACTCCGGCGCTCTAGAATAAACCCATTGGCTTTCTATAGAAAA	pattBlacz-simDG2B	Figure S6
simDG2Bmut10L	AAGTTATGCTAGCGGATCCAAGCTTGATGTTGTAGAGCATTCCCG	GGCAAGTCCATAAAACTTCAATGCGAGAACTAGTGGAAG	pattBlacz-simDG2B	Figure S6
simDG2Bmut10R	CTTCCACTAGTTCTCGCATTGAAGTTTTATGGACTTGCC	TTATACTCCGGCGCTCTAGAATAAACCCATTGGCTTTCTATAGAAAA	pattBlacz-simDG2B	Figure S6
melDG2AB	AAGTTATGCTAGCGGATCCAAGCTTCGAATGGACAGCAAATTGTTCG	TTATACTCCGGCGCTCTAGAATAAACCCATTGGCTTTCTATAGAAAA	D.melanogaster Oregon R genomic DNA	Figure 6
secDG2AB	AAGTTATGCTAGCGGATCCAAGCTTAATTGTTCGCACGCTTCGCTCTAA	TTATACTCCGGCGCTCTAGAATAAACCCATTGGCTTTCTATAGAAAA	D.sechellia genomic DNA	Figure 6
melDG2BC	AAGTTATGCTAGCGGATCCAAGCTTGGTTGTTTAGAGCATTCTCGAGT	TTATACTCCGGCGCTCTAGACTGGATCTATGGGAATGAATAGATGC	D.melanogaster Oregon R genomic DNA	Figure 6
secDG2BC	AAGTTATGCTAGCGGATCCAAGCTTGATGTTTAGAGCATTCCCAAGTCG	TTATACTCCGGCGCTCTAGACTGGATCTATGGGAATGAATAGATGC	D.sechellia genomic DNA	Figure 6
melDG2ABC	AAGTTATGCTAGCGGATCCAAGCTTCGAATGGACAGCAAATTGTTCG	TTATACTCCGGCGCTCTAGACTGGATCTATGGGAATGAATAGATGC	D.melanogaster Oregon R genomic DNA	Figure 6
secDG2ABC	AAGTTATGCTAGCGGATCCAAGCTTAATTGTTCGCACGCTTCGCTCTAA	TTATACTCCGGCGCTCTAGACTGGATCTATGGGAATGAATAGATGC	D.sechellia genomic DNA	Figure 6
melDG2Bflipped	AAGTTATGCTAGCGGATCCAAGCTTTCTGGATCTATGGGAATGAATAGATGC	TTATACTCCGGCGCTCTAGAGTTGTTTAGAGCATTCTCGAGT	D.melanogaster Oregon R genomic DNA	Figure S8+S9
secDG2Bflipped	AAGTTATGCTAGCGGATCCAAGCTTATAAACCCATTGGCTTTCTATAG	TTATACTCCGGCGCTCTAGAGATGTTTAGAGCATTCCCAAGTCG	D.sechellia genomic DNA	Figure S8+S9
melDG2CB	AAGTTATGCTAGCGGATCCAAGCTTTCTGGATCTATGGGAATGAATAGATGC	TTATACTCCGGCGCTCTAGAGTTGTTTAGAGCATTCTCGAGT	pattBlacZ-melDG2BC	Figure S8+S9
secDG2CB	AAGTTATGCTAGCGGATCCAAGCTTACTGGATCTATGGGAATGAATAGAT	TTATACTCCGGCGCTCTAGAGATGTTTAGAGCATTCCCAAGTCG	pattB-secDG2BC	Figure S8+S9
secDGC1B	AAGTTATGCTAGCGGATCCAAGCTTACTCTCGATGACTTGACATTTCC	TTATACTCCGGCGCTCTAGAGATGTTTAGAGCATTCCCAAGTCG	D.sechellia genomic DNA	Figure S9
secDG2Bflipped (for C fragments)	ATAAACCCATTGGCTTTCTATAGAAAATCC	TTATACTCCGGCGCTCTAGAGATGTTTAGAGCATTCCCAAGTCG	D.sechellia genomic DNA	Figure S9
melDG2C1B	AAGTTATGCTAGCGGATCCAAGCTTACTCACGTTGACTTG	TTATACTCCGGCGCTCTAGAGTTGTTTAGAGCATTCTCGAGT	pattBlacZ-melDG2CB	Figure S9
melDG2C2B R	CACGTTGACTTGTCATTATAAACCCATTGGCTTTCTATAGA	TTATACTCCGGCGCTCTAGAGTTGTTTAGAGCATTCTCGAGT	pattBlacZ-melDG2CB	Figure S9
melDG2C2B L	AAGTTATGCTAGCGGATCCAAGCTTTCTTTCATTTTAAGGGCGAC	TCTATAGAAAGCCAATGGGTTTATAATGACAAGTCAACGTG	pattBlacZ-melDG2CB	Figure S9
melDG2C3B R	CATTTTAAGGGCGACATAAACCCATTGGCTTTCTATAGA	TTATACTCCGGCGCTCTAGAGTTGTTTAGAGCATTCTCGAGT	pattBlacZ-melDG2CB	Figure S9
melDG2C3B L	AAGTTATGCTAGCGGATCCAAGCTTCAAGATTAGAAAGAGGT	TCTATAGAAAGCCAATGGGTTTATGTCGCCCTTAAAATG	pattBlacZ-melDG2CB	Figure S9
melDG2C4B R	CAAGATTAGAAAGAGGTATATAAATATTGATAAACCCATTGGCTTTCTATAGAAAA	TTATACTCCGGCGCTCTAGAGTTGTTTAGAGCATTCTCGAGT	pattBlacZ-melDG2CB	Figure S9
melDG2C4B L	AAGTTATGCTAGCGGATCCAAGCTTCCGCAGAGGGGAATA	TTTTCTATAGAAAGCCAATGGGTTTATCAATATTTATATACCTCTTTCTAATCTTG	pattBlacZ-melDG2CB	Figure S9
Forward and Reverse primers are listed 5′–3′.
Bold letters indicate the homology arms used for Gibson assembly into placZattB plasmids.
Underscores mark the location of the introduced mutations
Templates indicate the DNA source used to amplify each enhancer fragment.
