## Supplementary material for "Distinct mechanisms decommission redundant enhancers to facilitate phenotypic evolution": Table S2

### Sheet: Sheet1
Table S2
Sequences of enhancer fragments used in this study, with associated figures
Construct name	Cloned sequence	Figure	Vector	insertion site	Source
melDG2	CGAATGGACAGCAAATTGTTCGCACGCTTCGCTCTAAGGTAAAAAACAAAGTAAAAAAAAAAACATCGAAATAAGACAAAAAAAAATTAAAGAGAGGGTCTTCTAGTAAATGCGTTAGCGATTTTCGCACATTTTCTTTTATTTTTCAATTACGACGTGTTCGAAGCGAGACACAGCCAACACACACACACGCACACACACACACGGATACCCACAAAGTAAGCTTAAGTGTGCACACTTCAAAAATGAGATGCTACTCAAAAAGTAAGTATTATATATTTGTAAAAACTAAATAAATTTAGAGCTGTACTTAAGTATATAAACATGGTTTCAATAACTATTTTAGGTGCTCACCATAAATTTGTATTACTTTCAGGCTGGATTTTCTCGCAGTGCATG…	Figure 1	placZattB	2R ( 51D9 )	Frankel et al., 2010
secDG2	CGAATGCGCAGCAAATTGTTCGCACGCTTCGCTCTAAGGTAAAAAAAAAAATAAAAAAAAACAAATCGAAATAAGACAAAAAAAAAATCAAAGAGAGGGTCTTCTAGTAAATGCGTTAGCGATTTTCGCACATTTTCTTTTATTTTTCAATTACGACGTGTTCGAAGCGAGACAAACCCAACACACACACACACATGGATAGCCACAAAGTAAGCTGAAGTGTGCACACTAAAAATGAGATGCTACTCAAAAAGTAAGCATTATATATATGTAAAAAATAAATAAATTTAGAGCTGTACTTAAGTATATTAACATGGTTTTGTTAAGTATTTTCTGCGCTCGCCATAAATTTTATTTCGTATAATTTACTTTCAGGCTGTATTTTCTCGCAGTGCATGT…	Figure 1	placZattB	2R ( 51D9 )	Frankel et al., 2010
melZ1.3	AAGCTTGGTACCTGGCAGAAGGCAGCATAATTTCGTTCCATCTACGCACTTTGCCACATAGTTTATCCATTCATTTAACTTATATAATATATATATATATATAAACATTTAGATTTGGTAACGATTCCACCAACGAGCCGTTCAGAAGCGTAGAGAAGCTAATGATATATAATGGCTATTCGGTTTTCGATTTCAGAAACAACAAATTGCAATTTTTACGACTGGGAATCTTTGGGGCAAATGAAACTTTCTTCCTTCAAACTGACGATAAGAATCAGTGAACAAGTTTAAAATGCCATCGCAGGGCAAAATAGAAGAATTCCAAATAACCAAAATGGGCTGAAAACCAAAAAAACAAAAATCAAAAAATGCACACAGGTCGATCGTTGGAGGTGGGTT…	Figure 1+2	placZattB	Attp40	Preger-Ben Noon et al.,2018
secZ1.3	TAGTGGAAGGCAGCATAATTTCGTTCCTTCTACGCACTTCGCCACATAGTTTATCATTCATTAAACTTAGCCAAGAATGTATATAAACATTTAGATTTGATAACGATTCCACTGACGAGCCGTTCAGAAGCGTAGAGAAGCTAATGATATATAATGGCTATTCGGTTTCGGTTTCAGAAACAACAAATTGCAATTTTTACGACTGGGAATCTTGTGGCAAATGAAACATTCTTCCACCAAACTGCCAATAAGAATCAGTGAACAAGTATAAAATGCCATCGCAGGGCAATGATAAATGATAAGAGACTTTATGACCCTCGTTGATATAAAATCTGGCTTTAATTGAAAATAAAAACCCCGAAGAGCTGGAATTATTGAAATGAAATTTAAATAATTTTT…	Figure 1+2	placZattB	Attp40	Preger-Ben Noon et al.,2018
melA	GGCACATATCCACTAATGGCATTTACCAAATATCGGGATACATTCGTTAAGACCGGCGAACCATATTCCCTGTACATGCCAAGCTCCTTGGATCATGTGCTTCTGCTGATGAAGGACTCCGCATTGCAGAGCTGTGCGCGCATTCAAGTGGGCGATACGAACACGTTCTTTTGCCTGGACGATAGCACCAATGAGACGATCAAACTGGATGTGGCCCACATGTATTGCTTCCCATTTCACATCCAGCTGCCGGATGATCTGATGCAGGAGTGCCTCATAGAGAATGAGATGACCAATGGCTTTCTGAACGATATCCTTCGCACACGACGCGGCATCATCCACTATACCTTTGGCTCTAGTCGGGGCCATCGTCTCAATTGTGGATATTTGTTGCCGAAT…	Figure 1+S4	placZattB	AttP2	This study
secA	GGCACCTATCCACTAATGGCCTTCACCAAATATCGGGATACATTCATAAAGACCGGCGAGCCATATGCCCTGTACATGCCGAGCTCCTTGGATTATGTGATGCTGCTGATGAAGGACTCGGCAATGCAGAGCTGTGCGCGTATTCAAGTGGGCGATACGAACACGTTCTTTTGCCTGGACGATAGCACCAATGAGACGATCAAACTGGACGTGGCCCACATGTATTGCTTCCCATTTCACATCCAGCTGCCGGATGATCTGATGCAGGAGTGCCTCATGGAGAATCAGATGACCAATGGCTTTCTGAACGATATCCTCCGCACACGACGCGGCATCATCCACTATACCTTTGGCTCTAGTCGCGGCCATCGGCTCGATTGTGGATATTTGTGGCCGAAG…	Figure 1+S4	placZattB	AttP2	This study
melE6	CAAGCCAAAACTAATGCCTTATTTCAAAAAAATGAAAACTCATGCTGTTTTTTTAATTTGAAATCATTAAATAATTCATTATTTAATAGTATAACTGTATATATATGCGGTTCACAAGGCACAAGGCACTGGCAAATAATTTAAATAAATCGACAATGAAAATCCATTTAGTTTACTCGAACTTAAGGATTCCACCAACTTTGCTACAGCTGCATTTATAAATATTAATTAAGCCCATTATTTAAGTATGTTAAACTGGTTTCACAGAAAAAAATTAAACGTTTCAAACTCATTAGGCCGAAAGAAAAATGAAAATGCTAGATTAGTGCAGTGGACAAGAGAATAGCCGTTAGTTAGTTGGTAGCTTTTCTTTTGTTTCTCGTGATAGAATTAATATGC…	Figure 1	placZattB	AttP2	Preger-Ben Noon et al.,2016
secE6	CAAGCCAAAACTAATGCCTTAGCTATTTCAAAAAAGAAAAATCATGCTGTATTATTTGAAATCATTAAATAATTAATCATTGCTATCAAAAATATATTAGAAAATATAGGTGGTTCAAAGGCACTAGCAAATAACTTAAATAAATCGGCAATGAAAATCCATTTGGTTTAGTCCAACTTAAGGATTCCACCAACTTCATTGCAATTGCATTTATAAATATTAATTAAGTCCATTATTTAAGTATGTTAAACTGGTCTCACAGAAAAATTAAACGTTTCAAACTCATAAGCCGAAAGAAAAATGAAAATGCTAGATTAGTGCAGTGGCCAAGAGAATAGCCGTTAGTCAGTTGGTAGCTTTTCTTTTGTTTCTCGTGATAGGTTAATATGTGTGTACAAA…	Figure 1	placZattB	AttP2	Preger-Ben Noon et al.,2016
melZ1.3_mut2	AAGCTTGGTACCTGGCAGAAGGCAGCATAATTTCGTTCCATCTACGCACTTTGCCACATAGTTTATCCATTCATTTAACTTATATAATATATATATATATATAAACATTTAGATTTGGTAACGATTCCACCAACGAGCCGTTCAGAAGCGTAGAGAAGCTAATGATATATAATGGCTATTCGGTTTTCGATTTCAGAAACAACAAATTGCAATTTTTACGACTGGGAATCTTTGGGGCAAATGAAACATTCTTCCTTCAAACTGACAATAAGAATCAGTGAACAAGTATAAAATGCCATCGCAGGGCAAAATAGAAGAATTCCAAATAACCAAAATGGGCTGAAAACCAAAAAAACAAAAATCAAAAAATGCACACAGGTCGATCGTTGGAGGTGGGTT…	Figure 2	placZattB	Attp40	This study
melZ1.3_del1	AAGCTTGGTACCTGGCAGAAGGCAGCATAATTTCGTTCCATCTACGCACTTTGCCACATAGTTTATCCATTCATTTAACTTATATAATATATATATATATATAAACATTTAGATTTGGTAACGATTCCACCAACGAGCCGTTCAGAAGCGTAGAGAAGCTAATGATATATAATGGCTATTCGGTTTTCGATTTCAGAAACAACAAATTGCAATTTTTACGACTGGGAATCTTTGGGGCAAATGAAACTTTCTTCCTTCAAACTGACGATAAGAATCAGTGAACAAGTTTAAAATGCCATCGCAGGGCAA-------------------------------T----------------------------------------------------------…	Figure 2	placZattB	Attp40	This study
melZ1.3_del2	AAGCTTGGTACCTGGCAGAAGGCAGCATAATTTCGTTCCATCTACGCACTTTGCCACATAGTTTATCCATTCATTTAACTTATATAATATATATATATATATAAACATTTAGATTTGGTAACGATTCCACCAACGAGCCGTTCAGAAGCGTAGAGAAGCTAATGATATATAATGGCTATTCGGTTTTCGATTTCAGAAACAACAAATTGCAATTTTTACGACTGGGAATCTTTGGGGCAAATGAAACTTTCTTCCTTCAAACTGACGATAAGAATCAGTGAACAAGTTTAAAATGCCATCGCAGGGCAAAATAGAAGAATTCCAAATAACCAAAATGGGCTGAAAACCAAAAAAACAAAAATCAAAAAATGCACACAGGTCGATCGTTGGAGGTGGGTT…	Figure 2	placZattB	Attp40	This study
melZ1.3_mutALL	AAGCTTGGTACCTGGTAGAAGGCAGCATAATTTCGTTCCATCTACGCACTTCGCCACATAGTTTATCCATTCATTTAACTTATATAATATATATATATATATAAACATTTAGATTTGGTAACGATTCCACCAACGAGCCGTTCAGAAGCGTAGAGAAGCTAATGATATATAATGGCTATTCGGTTTTCGATTTCAGAAACAACAAATTGCAATTTTTACGACTGGGAATCTTTGGGGCAAATGAAACATTCTTCCTTCAAACTGACAATAAGAATCAGTGAACAAGTATAAAATGCCATCGCAGGGCAA-------------------------------T----------------------------------------------------------…	Figure 2	placZattB	Attp40	This study
melZ1.3_mut1	AAGCTTGGTACCTGGTAGAAGGCAGCATAATTTCGTTCCATCTACGCACTTCGCCACATAGTTTATCCATTCATTTAACTTATATAATATATATATATATATAAACATTTAGATTTGGTAACGATTCCACCAACGAGCCGTTCAGAAGCGTAGAGAAGCTAATGATATATAATGGCTATTCGGTTTTCGATTTCAGAAACAACAAATTGCAATTTTTACGACTGGGAATCTTTGGGGCAAATGAAACTTTCTTCCTTCAAACTGACGATAAGAATCAGTGAACAAGTTTAAAATGCCATCGCAGGGCAAAATAGAAGAATTCCAAATAACCAAAATGGGCTGAAAACCAAAAAAACAAAAATCAAAAAATGCACACAGGTCGATCGTTGGAGGTGGGTT…	Figure S2	placZattB	Attp40	This study
melZ1.3_mut3	AAGCTTGGTACCTGGCAGAAGGCAGCATAATTTCGTTCCATCTACGCACTTTGCCACATAGTTTATCCATTCATTTAACTTATATAATATATATATATATATAAACATTTAGATTTGGTAACGATTCCACCAACGAGCCGTTCAGAAGCGTAGAGAAGCTAATGATATATAATGGCTATTCGGTTTTCGATTTCAGAAACAACAAATTGCAATTTTTACGACTGGGAATCTTTGGGGCAAATGAAACTTTCTTCCTTCAAACTGACGATAAGAATCAGTGAACAAGTTTAAAATGCCATCGCAGGGCAAAATAGAAGAATTCCAAATAACCAAAATGGGCTGAAAACCAAAAAAACAAAAATCAAAAAATGCACACAGGTCGATCGTTGGAGGTGGGTT…	Figure S2	placZattB	Attp40	This study
melZ1.3_mut4	AAGCTTGGTACCTGGCAGAAGGCAGCATAATTTCGTTCCATCTACGCACTTTGCCACATAGTTTATCCATTCATTTAACTTATATAATATATATATATATATAAACATTTAGATTTGGTAACGATTCCACCAACGAGCCGTTCAGAAGCGTAGAGAAGCTAATGATATATAATGGCTATTCGGTTTTCGATTTCAGAAACAACAAATTGCAATTTTTACGACTGGGAATCTTTGGGGCAAATGAAACTTTCTTCCTTCAAACTGACGATAAGAATCAGTGAACAAGTTTAAAATGCCATCGCAGGGCAAAATAGAAGAATTCCAAATAACCAAAATGGGCTGAAAACCAAAAAAACAAAAATCAAAAAATGCACACAGGTCGATCGTTGGAGGTGGGTT…	Figure S2	placZattB	Attp40	This study
melZ1.3_mut5	AAGCTTGGTACCTGGCAGAAGGCAGCATAATTTCGTTCCATCTACGCACTTTGCCACATAGTTTATCCATTCATTTAACTTATATAATATATATATATATATAAACATTTAGATTTGGTAACGATTCCACCAACGAGCCGTTCAGAAGCGTAGAGAAGCTAATGATATATAATGGCTATTCGGTTTTCGATTTCAGAAACAACAAATTGCAATTTTTACGACTGGGAATCTTTGGGGCAAATGAAACTTTCTTCCTTCAAACTGACGATAAGAATCAGTGAACAAGTTTAAAATGCCATCGCAGGGCAAAATAGAAGAATTCCAAATAACCAAAATGGGCTGAAAACCAAAAAAACAAAAATCAAAAAATGCACACAGGTCGATCGTTGGAGGTGGGTT…	Figure S2	placZattB	Attp40	This study
melZ1.3_mut6	AAGCTTGGTACCTGGCAGAAGGCAGCATAATTTCGTTCCATCTACGCACTTTGCCACATAGTTTATCCATTCATTTAACTTATATAATATATATATATATATAAACATTTAGATTTGGTAACGATTCCACCAACGAGCCGTTCAGAAGCGTAGAGAAGCTAATGATATATAATGGCTATTCGGTTTTCGATTTCAGAAACAACAAATTGCAATTTTTACGACTGGGAATCTTTGGGGCAAATGAAACTTTCTTCCTTCAAACTGACGATAAGAATCAGTGAACAAGTTTAAAATGCCATCGCAGGGCAAAATAGAAGAATTCCAAATAACCAAAATGGGCTGAAAACCAAAAAAACAAAAATCAAAAAATGCACACAGGTCGATCGTTGGAGGTGGGTT…	Figure S2	placZattB	Attp40	This study
melDG2B	GTTGTTTAGAGCATTCTCGAGTCGGGATTGAATTTAGGCATGACCATGCATACACCTGATACTCAAACACAAAAGCCATGCTTGAGCTAATGCAAAAGACTGAGGCCCGAGGGTCCATGGCATCAATTGATTTATCATATACTTATATTCGCTGCCAAAGAGCGACTTGCACAGCCTTAGCCATCGTTTACCGTTCAGCGTTGGCCCACTTGGGATTGTTCTCAGGCTCAATTAGCCAGCTTTTGAGCCAGAGTCCGAGGCGAATTTCCATTCATTGCCGTCAACGTTGGCCAATCCCCCTACACAACCCCCCCTCATTTCATTTTCCCATTTTCCAGTGCCATTTGTGCGGCTTTTCTTTCTTTCCAAATAAATCATCATCATTGAAGTTCATCTTAT…	Figure 4+6+S8	placZattB	AttP2	This study
secDG2B	GATGTTTAGAGCATTCCCAAGTCGAGATGGGATTTAGGCATAACCATACACCTGATACTCAAAGCTAATGCAAAAGACTGAGGCCCGAGGGTCCCCGGCATCAATTGATTTATCATATACTTATATTCCTAGCCTAGCCATCGTTTACCGTTCAGCGTTGGCCCACTTGGGATTGTTCTCAGGCTCAATTAGCCAGCTTTTGAGCCAGAGTCCGAGGCGAATTTCCATTCATTGCCGTCAACGTTGGTCCCCCCCGCCATTTCATTTCCCATTTTCCAGTGCCATTTGTGCGGCTTTTCTTTCGCCAAATGAATCATCGAAGCAGTTCATCTTATTTTTAATAAATTGAAGTTAAAGTGAATGGTATTGAACTCAGCCGATTGCTTGGCAGTTTACCCC…	Figure 4+6+S7+S8	placZattB	AttP2	This study
melA1.2	TTCTACATTATTCAATATTAAATCTTCCCACACGTGCCGCTCAATCTTCGTGGCGGCGGCAATCAAAGTGTTATTCATTGGCGATTCGGACACGCCTACTTAGTGACAGCAATTAGGTAGCCGGCTATTAACCGGCTGGAATCTTATAGTTATTCATTTGAACGTCATCGACGACACCTTGAACAGAGCGAGATCGATGGGCGTGGCAAATCGGCTAAGAAGACTGCTGCCGGCTAAGATATCTAAATTTAGAGGAGGCCTACTAAAAAGTAACATTAATCAGTTGATAACTTAGTTTCGGTCAATTCCTTGTGGTCTGGGAAATAATTAAAATATTCTCTTTGATGGTGACGAAGGAAAACAATTCATGCCCAGAGATCGGACATCGTGGCGTTAAAA…	Figure 4+S4	placZattB	AttP2	This study
secA1.2	TTCTACATTATTCAATATTCAGTATCTTCCCACACTTCTTCCGCTCAAACTTCGCGGCGGCGGCAATCAAAGTGATATTCTTTGGTGATTCGGACACGCCTACTTAGTGACAGCAATTAGGTAGCCGGCAATTAAGTGGAATCTTATAGTTATTCATTTGGACGTCAACGAGCGAGAACGATGGGCGTGGCAAATCGGCTAAGAAGACTGCGGCCGGTATGATATCTAAATTTAGAGAAGGCCTACTAAAAAGGAACATTAATCAATTGATAAGTCAGTGTGTTGGTCTGGAAAATACCATAATTAAAACATTCTCTTTGATGGTGACGAAGGAAAACAATTCATGCCCAGAGATCGGACATTGTGGCGTTAAAACAATAAGCGGCCAATAAGCCAAAC…	Figure 4+S4	placZattB	AttP2	This study
melDG2A	CGAATGGACAGCAAATTGTTCGCACGCTTCGCTCTAAGGTAAAAAACAAAGTAAAAAAAAAAACATCGAAATAAGACAAAAAAAAATTAAAGAGAGGGTCTTCTAGTAAATGCGTTAGCGATTTTCGCACATTTTCTTTTATTTTTCAATTACGACGTGTTCGAAGCGAGACACAGCCAACACACACACACGCACACACACACACGGATACCCACAAAGTAAGCTTAAGTGTGCACACTTCAAAAATGAGATGCTACTCAAAAAGTAAGTATTATATATTTGTAAAAACTAAATAAATTTAGAGCTGTACTTAAGTATATAAACATGGTTTCAATAACTATTTTAGGTGCTCACCATAAATTTGTATTACTTTCAGGCTGGATTTTCTCGCAGTGCATG…	Figure 4	placZattB	AttP2	This study
melDG2C	ATTAAAGTTTTATGGACTTGCCTTAGTGCCTTACATTGCCGGCGCGCACTGTCCGCTCTTCTATGCTTTAAGGAGAACCCGAATGAATTTAGAATTTATGCGCGTATTTACTTATTTATTTATTTATTTTGTTTTTTGTTTTGTTTTCTTTTCTTTTCGGATCCGATGCGATCCGATTCATTTCATTATTCTTTTCATTTCGCCTAGCTTTGTTTCTTTTCATTTTTTAATTGTCCCCCTTTGGTTTTGTTGCCCAATTAGGATTTTCTATAGAAAGCCAATGGGTTTATTTCGTTTTATTCGTTTTTAATGAATGCAATTCCAAATCCACGCACCGGCCATTGTTGGCTCTCTGATTTTTATGTGTTTCTAATTGGGAGGCCGGCCGGCGGCGGGGGA…	Figure 4	placZattB	AttP2	This study
melDG2D	CTCTTTCTAATCTTGCTTCTTGTGGCCTTTGTCATATTTTTTGATCAAACATTCTAGGATTTCCGCTTCTCATGGTTTCTATTCCCCTCTGCGGAAGTTAACCCATTAAAAAGACCAACAACTTGGGCCATTTTCTAACCCAAAATTTTGGTTCCCGCCCCTGCTCCACATTTCCACGGAAATTCCCATGTCCGTTAACTTGCTGAATAAGTTGGTGGAACATATATATATATATAGTGTTTTATAGGGGGGAACAGCATCTATTCATTCCCATAGATCCAGATCCATCAACCCTTCTGCGCACCCTCGATCAACATCATCATCTGTTGTCTAGCTGAGGATCTGTCACAGGTAAATGGAAATAAAATAGTAGAGGGTTGATATTCGGGAATATGTGAA…	Figure 4	placZattB	AttP2	This study
melDG2E	ACATTATGCGGTCTTGTGTGGTCAATGGGATTTAGAAAAGAATCAAAGATCTGGCAATTAACAAAAATGATTTGATGAAACAAAACACTGGACAAAACGACAACCGCAATAATGACAGTCGGACAAATCAACAAATCACGATCAAACGAAAATCACGATTTCTTGTCGCGAAACATCAATGCCATCGGAAAAGAAATGGAAAGAGTATAGGAAGCCAAAAAAAAAAACAGTAGCAAAAAACAGTAGCTAAAAAGCAGGCAATCACAACAACAGCAACAATGTACAGAAGCAGCAATCAGAATTTGACCAACTTGCCAAAGGTTCGCCAACTGAGAATTGCCAAACGCGAATTTCATAAATGGATTCAAAACTTGAAATACTCTTGTGTACAACAAAAAA…	Figure 4	placZattB	AttP2	This study
melDG2F	TGCCGCTACATAAACTATGATAAAACTCTGTTCCATAGAATCCGAAATGCATTTGCCATATCTCAACGCCGTTGTCGTAACACTATTTTCCAGCATACTTGGCTCGTAAAATAGTGTATTCCCTAGCTCTGCTGGATTCTCCAAGCAAAGAACTGCGATTGCTTTCTTGTCTGTCATTGAGCCGACAGCACGCGTACCTCCAGTAACAACAACCATACTGACAATGGCAGCAATATCAACAAGTTGGTCATAACTCGTGACTGACTACAACAGACGGCCAAGAAGAGTCTGCGGGAATTGGATGTGAATGTGGCTGTGGATGTGGCTATGGTTGGGTATGGAGTCAACGTTAATCACAGACAAAAAAAAAATACGCTGGAAAATCGGTCAATTCTTAGT…	Figure 4	placZattB	AttP2	This study
simDG2B	GATGTTTTAGAGCATTCCCGCGTCGAGATGGGATTTAGGCATAAGCATACACCTGATACTCAAAGCTAATGCAAAAGACTGAGGCCCGAGGGTCCCCGGCATCAATTGATTTATCATATACTTATATTCCTAGCCTAGCCATCGTTTACCGTTCAGCGTTGGCCCACTTGGGATTGTTCTCAGGCTCAATTAGCCAGCTTTTGAGCCAGAGTCCGAGGCGAATTTCCATTCATTGCCGTCAACGTTGGTCCCCCCACCCCCCATTTCATTTCCCATTTTCCAGTGCCATTTGTGCGGCTTTTCTTTCGCCAAATAAATCATCGAAGCAGTTCATCTTATTTTTACTTTAATTGAAATTAAAGTGAATGGTATTGAACTCAGTCGATTTGCTTGGCAGTT…	Figure S3+5+S7	placZattB	AttP2	This study
melA3.6	GATAATGCTTAAGAAACAAATGGGAAATTATTTAACAAGGTGTGTCTGAATGTATGCAACACCTTGACAATACGATGCAAAAATGCGAGTTTTGCTTAAACATTTGATGCTTTTTGCTTTAGAATAGATATTTGCAATGCGACATCCACTGTGCCACAAGAAAAGCACCCACATGCAAGTGGTTTTTTCTTCTACTTGCCGTGGTTTCGGTTTATTTTGAATTTTCTTCTGGTATTCATAGGAATTTCCAATTGATTTTCAGTTTCTATTTGCACCGCCGCTGTCACGTGTTGGCCAGCCACCCTCCCTCTCTGCTTGCATTTGTCCACGCCCCTTTCTCTGCACAGCCCCCATGTGGTACACAGCAGGATCCCTTGCCCCATCAACTCATTACGCATC…	Figure S4	placZattB	AttP2	This study
secA3.6	TGGCAATGAAAGTATTCAAGAAACAAATGGGAAATTATTTAACAAAGTATCTGAATGTATGCAGCAGCTTGACGTTGAATATGATGCAAAAATGGTAGTCTTGCTTAAACGTTTGAAGCTTTACTTTAGAATAGATATTTACCACACACCACCCACTGTGCCACAAGAAAAGCACCCACATGCAAGTGGTTTTTCTTCTACTTGCCGTGGTTTCGGTTGTTTTGAATTTTCTTCTGGTATTCATAGGAATTTCCAATTGATTTTCAGTTTCTATTGACCGCACCGCACCGCACCGCGCGTTGTCACGTGTTGGCCAGCCACCTCCCTCCCTCGTTGCATTTGTCCACGCCCCCCTCTCCGCACAGCCCCCAAGCGGTCCACAGCAGGATCCCTTGCCCC…	Figure S4	placZattB	AttP2	This study
melA1.2L	CGGAGTTTTTTCAGAACAAATCAGGCAGCAGAAACAGTAGTCACCAAAGACGGACATCTCCGGGGGCTTTGGGAACATTGTGACCGGCTACCGAACAGATTCCCCACAAATGAGTTTCGTTTCGTTTACAAGTTTTGCGGAATGTTGCTGACGCTCATTAAATGTATTTAGCTATTTGATTGATTTCCCTAATGCTTTCCGTAAGCGAAAATTGTATAGTATATCATTATTTGATTTTAATTCAATAGTTTATCAAAACTATTTATTTGAATAATATTCTACATTATTCAATATTAAATCTTCCCACACGTGCCGCTCAATCTTCGTGGCGGCGGCAATCAAAGTGTTATTCATTGGCGATTCGGACACGCCTACTTAGTGACAGCAATTAGGTAGCCG…	Figure S4	placZattB	AttP2	This study
secA1.2L	CGGAGTTTTTCAGAACAAATCAGGCAGCAGAAACAGTAGTCACCAAAGACGGACATCTCCGGGGGCTTTGGGAACATTGTGACCGGCTACCAAACAGATTCCCCACAAATGAGTTTCGTTTCCAAGTTTCGCGGAATGTTGCTGTCGCTCATTAAATGTATTTAGCTATTTGATTTCCCTAATGCTTTCCGTAAGCGAAAATTTTATACCATAGCTTGACTTGGCACCTTGCATTTGATTTTAATTCAATGGTTTACTACTTATTTGAATAATATTCTACATTATTCAATATTCAGTATCTTCCCACACTTCTTCCGCTCAAACTTCGCGGCGGCGGCAATCAAAGTGATATTCTTTGGTGATTCGGACACGCCTACTTAGTGACAGCAATTAGGTAGC…	Figure S4	placZattB	AttP2	This study
melA1.2R	TTCTACATTATTCAATATTAAATCTTCCCACACGTGCCGCTCAATCTTCGTGGCGGCGGCAATCAAAGTGTTATTCATTGGCGATTCGGACACGCCTACTTAGTGACAGCAATTAGGTAGCCGGCTATTAACCGGCTGGAATCTTATAGTTATTCATTTGAACGTCATCGACGACACCTTGAACAGAGCGAGATCGATGGGCGTGGCAAATCGGCTAAGAAGACTGCTGCCGGCTAAGATATCTAAATTTAGAGGAGGCCTACTAAAAAGTAACATTAATCAGTTGATAACTTAGTTTCGGTCAATTCCTTGTGGTCTGGGAAATAATTAAAATATTCTCTTTGATGGTGACGAAGGAAAACAATTCATGCCCAGAGATCGGACATCGTGGCGTTAAAA…	Figure S4	placZattB	AttP2	This study
secA1.2R	TTCTACATTATTCAATATTCAGTATCTTCCCACACTTCTTCCGCTCAAACTTCGCGGCGGCGGCAATCAAAGTGATATTCTTTGGTGATTCGGACACGCCTACTTAGTGACAGCAATTAGGTAGCCGGCAATTAAGTGGAATCTTATAGTTATTCATTTGGACGTCAACGAGCGAGAACGATGGGCGTGGCAAATCGGCTAAGAAGACTGCGGCCGGTATGATATCTAAATTTAGAGAAGGCCTACTAAAAAGGAACATTAATCAATTGATAAGTCAGTGTGTTGGTCTGGAAAATACCATAATTAAAACATTCTCTTTGATGGTGACGAAGGAAAACAATTCATGCCCAGAGATCGGACATTGTGGCGTTAAAACAATAAGCGGCCAATAAGCCAAAC…	Figure S4	placZattB	AttP2	This study
simDG2B_mut7	GATGTTTTAGAGCATTCCCGCGTCGAGATGGGATTTAGGCATAAGCATACACCTGATACTCAAAGCTAATGCAAAAGACTGAGGCCCGAGGGTCCCCGGCATCAATTGATTTATCATATACTTATATTCCTAGCCTAGCCATCGTTTACCGTTCAGCGTTGGCCCACTTGGGATTGTTCTCAGGCTCAATTAGCCAGCTTTTGAGCCAGAGTCCGAGGCGAATTTCCATTCATTGCCGTCAACGTTGGTCCCCCCACCCCCCATTTCATTTCCCATTTTCCAGTGCCATTTGTGCGGCTTTTCTTTCGCCAAATAAATCATCGAAGCAGTTCATCTTATTTTTACTTTAATTGAAATTAAAGTGAATGGTATTGAACTCAGTCGATTTGCTTGGCAGTT…	Figure 5	placZattB	AttP2	This study
simDG2B_mutALL	GATGTTTTAGAGCATTCCCAAGTCGAGATGGGATTTAGGCATAAGCATACACCTGATACTCAAAGCTAATGCAAAAGACTGAGGCCCGAGGGTCCCCGGCATCAATTGATTTATCATATACTTATATTCCTAGCCTAGCCATCGTTTACCGTTCAGCGTTGGCCCACTTGGGATTGTTCTCAGGCTCAATTAGCCAGCTTTTGAGCCAGAGTCCGAGGCGAATTTCCATTCATTGCCGTCAACGTTGGTCCCCCCCGCCATTTCATTTCCCATTTTCCAGTGCCATTTGTGCGGCTTTTCTTTCGCCAAATGAATCATCGAAGCAGTTCATCTTATTTTTAATTAAATTGAAGTTAAAGTGAATGGTATTGAACTCAGCCGATTGCTTGGCAGTTTACC…	Figure 5	placZattB	AttP2	This study
simDG2B_mut1	GATGTTTTAGAGCATTCCCAAGTCGAGATGGGATTTAGGCATAAGCATACACCTGATACTCAAAGCTAATGCAAAAGACTGAGGCCCGAGGGTCCCCGGCATCAATTGATTTATCATATACTTATATTCCTAGCCTAGCCATCGTTTACCGTTCAGCGTTGGCCCACTTGGGATTGTTCTCAGGCTCAATTAGCCAGCTTTTGAGCCAGAGTCCGAGGCGAATTTCCATTCATTGCCGTCAACGTTGGTCCCCCCACCCCCCATTTCATTTCCCATTTTCCAGTGCCATTTGTGCGGCTTTTCTTTCGCCAAATAAATCATCGAAGCAGTTCATCTTATTTTTACTTTAATTGAAATTAAAGTGAATGGTATTGAACTCAGTCGATTTGCTTGGCAGTT…	Figure S6	placZattB	AttP2	This study
simDG2B_mut2	GATGTTTTAGAGCATTCCCGCGTCGAGATGGGATTTAGGCATAAGCATACACCTGATACTCAAAGCTAATGCAAAAGACTGAGGCCCGAGGGTCCCCGGCATCAATTGATTTATCATATACTTATATTCCTAGCCTAGCCATCGTTTACCGTTCAGCGTTGGCCCACTTGGGATTGTTCTCAGGCTCAATTAGCCAGCTTTTGAGCCAGAGTCCGAGGCGAATTTCCATTCATTGCCGTCAACGTTGGTCCCCCCCGCCATTTCATTTCCCATTTTCCAGTGCCATTTGTGCGGCTTTTCTTTCGCCAAATAAATCATCGAAGCAGTTCATCTTATTTTTACTTTAATTGAAATTAAAGTGAATGGTATTGAACTCAGTCGATTTGCTTGGCAGTTTAC…	Figure S6	placZattB	AttP2	This study
simDG2B_mut3	GATGTTTTAGAGCATTCCCGCGTCGAGATGGGATTTAGGCATAAGCATACACCTGATACTCAAAGCTAATGCAAAAGACTGAGGCCCGAGGGTCCCCGGCATCAATTGATTTATCATATACTTATATTCCTAGCCTAGCCATCGTTTACCGTTCAGCGTTGGCCCACTTGGGATTGTTCTCAGGCTCAATTAGCCAGCTTTTGAGCCAGAGTCCGAGGCGAATTTCCATTCATTGCCGTCAACGTTGGTCCCCCCACCCCCCATTTCATTTCCCATTTTCCAGTGCCATTTGTGCGGCTTTTCTTTCGCCAAATGAATCATCGAAGCAGTTCATCTTATTTTTACTTTAATTGAAATTAAAGTGAATGGTATTGAACTCAGTCGATTTGCTTGGCAGTT…	Figure S6	placZattB	AttP2	This study
simDG2B_mut4	GATGTTTTAGAGCATTCCCGCGTCGAGATGGGATTTAGGCATAAGCATACACCTGATACTCAAAGCTAATGCAAAAGACTGAGGCCCGAGGGTCCCCGGCATCAATTGATTTATCATATACTTATATTCCTAGCCTAGCCATCGTTTACCGTTCAGCGTTGGCCCACTTGGGATTGTTCTCAGGCTCAATTAGCCAGCTTTTGAGCCAGAGTCCGAGGCGAATTTCCATTCATTGCCGTCAACGTTGGTCCCCCCACCCCCCATTTCATTTCCCATTTTCCAGTGCCATTTGTGCGGCTTTTCTTTCGCCAAATAAATCATCGAAGCAGTTCATCTTATTTTTAATAAATTGAAGTTAAAGTGAATGGTATTGAACTCAGTCGATTTGCTTGGCAGTTT…	Figure S6	placZattB	AttP2	This study
simDG2B_mut5	GATGTTTTAGAGCATTCCCGCGTCGAGATGGGATTTAGGCATAAGCATACACCTGATACTCAAAGCTAATGCAAAAGACTGAGGCCCGAGGGTCCCCGGCATCAATTGATTTATCATATACTTATATTCCTAGCCTAGCCATCGTTTACCGTTCAGCGTTGGCCCACTTGGGATTGTTCTCAGGCTCAATTAGCCAGCTTTTGAGCCAGAGTCCGAGGCGAATTTCCATTCATTGCCGTCAACGTTGGTCCCCCCACCCCCCATTTCATTTCCCATTTTCCAGTGCCATTTGTGCGGCTTTTCTTTCGCCAAATAAATCATCGAAGCAGTTCATCTTATTTTTACTTTAATTGAAATTAAAGTGAATGGTATTGAACTCAGCCGATTGCTTGGCAGTTT…	Figure S6	placZattB	AttP2	This study
simDG2Bmut6	GATGTTTTAGAGCATTCCCGCGTCGAGATGGGATTTAGGCATAAGCATACACCTGATACTCAAAGCTAATGCAAAAGACTGAGGCCCGAGGGTCCCCGGCATCAATTGATTTATCATATACTTATATTCCTAGCCTAGCCATCGTTTACCGTTCAGCGTTGGCCCACTTGGGATTGTTCTCAGGCTCAATTAGCCAGCTTTTGAGCCAGAGTCCGAGGCGAATTTCCATTCATTGCCGTCAACGTTGGTCCCCCCACCCCCCATTTCATTTCCCATTTTCCAGTGCCATTTGTGCGGCTTTTCTTTCGCCAAATAAATCATCGAAGCAGTTCATCTTATTTTTACTTTAATTGAAATTAAAGTGAATGGTATTGAACTCAGTCGATTTGCTTGGCAGTT…	Figure S6	placZattB	AttP2	This study
simDG2B_mut8	GATGTTTTAGAGCATTCCCGCGTCGAGATGGGATTTAGGCATAAGCATACACCTGATACTCAAAGCTAATGCAAAAGACTGAGGCCCGAGGGTCCCCGGCATCAATTGATTTATCATATACTTATATTCCTAGCCTAGCCATCGTTTACCGTTCAGCGTTGGCCCACTTGGGATTGTTCTCAGGCTCAATTAGCCAGCTTTTGAGCCAGAGTCCGAGGCGAATTTCCATTCATTGCCGTCAACGTTGGTCCCCCCACCCCCCATTTCATTTCCCATTTTCCAGTGCCATTTGTGCGGCTTTTCTTTCGCCAAATAAATCATCGAAGCAGTTCATCTTATTTTTACTTTAATTGAAATTAAAGTGAATGGTATTGAACTCAGTCGATTTGCTTGGCAGTT…	Figure S6	placZattB	AttP2	This study
simDG2B_mut9	GATGTTTTAGAGCATTCCCGCGTCGAGATGGGATTTAGGCATAAGCATACACCTGATACTCAAAGCTAATGCAAAAGACTGAGGCCCGAGGGTCCCCGGCATCAATTGATTTATCATATACTTATATTCCTAGCCTAGCCATCGTTTACCGTTCAGCGTTGGCCCACTTGGGATTGTTCTCAGGCTCAATTAGCCAGCTTTTGAGCCAGAGTCCGAGGCGAATTTCCATTCATTGCCGTCAACGTTGGTCCCCCCACCCCCCATTTCATTTCCCATTTTCCAGTGCCATTTGTGCGGCTTTTCTTTCGCCAAATAAATCATCGAAGCAGTTCATCTTATTTTTACTTTAATTGAAATTAAAGTGAATGGTATTGAACTCAGTCGATTTGCTTGGCAGTT…	Figure S6	placZattB	AttP2	This study
simDG2B_mut10	GATGTTTTAGAGCATTCCCGCGTCGAGATGGGATTTAGGCATAAGCATACACCTGATACTCAAAGCTAATGCAAAAGACTGAGGCCCGAGGGTCCCCGGCATCAATTGATTTATCATATACTTATATTCCTAGCCTAGCCATCGTTTACCGTTCAGCGTTGGCCCACTTGGGATTGTTCTCAGGCTCAATTAGCCAGCTTTTGAGCCAGAGTCCGAGGCGAATTTCCATTCATTGCCGTCAACGTTGGTCCCCCCACCCCCCATTTCATTTCCCATTTTCCAGTGCCATTTGTGCGGCTTTTCTTTCGCCAAATAAATCATCGAAGCAGTTCATCTTATTTTTACTTTAATTGAAATTAAAGTGAATGGTATTGAACTCAGTCGATTTGCTTGGCAGTT…	Figure S6	placZattB	AttP2	This study
simDG2B_polyA1	AAGTTATGCTAGCGGATCCAAGCTTGATGTTTTAGAGCATTCCCGCGTCGAGATGGGATTTAGGCATAAGCATACACCTGATACTCAAAGCTAATGCAAAAGACTGAGGCCCGAGGGTCCCCGGCATCAATTGATTTATCATATACTTATATTCCTAGCCTAGCCATCGTTTACCGTTCAGCGTTGGCCCACTTGGGATTGTTCTCAGGCTCAATTAGCCAGCTTTTGAGCCAGAGTCCGAGGCGAATTTCCATTCATTGCCGTCAACGTTGGTCCCCCCACCCCCCATTTCATTTCCCATTTTCCAGTGCCATTTGTGCGGCTTTTCTTTCGCCAAATAAATCATCGAAGCAGTTCATCTTATTTTTACTTTAATTGAAATTAAAGTGAATGGTATTG…	Figure S7	placZattB	AttP2	This study
simDG2B_polyA2	AAGTTATGCTAGCGGATCCAAGCTTGATGTTTTAGAGCATTCCCGCGTCGAGATGGGATTTAGGCATAAGCATACACCTGATACTCAAAGCTAATGCAAAAGACTGAGGCCCGAGGGTCCCCGGCATCAATTGATTTATCATATACTTATATTCCTAGCCTAGCCATCGTTTACCGTTCAGCGTTGGCCCACTTGGGATTGTTCTCAGGCTCAATTAGCCAGCTTTTGAGCCAGAGTCCGAGGCGAATTTCCATTCATTGCCGTCAACGTTGGTCCCCCCACCCCCCATTTCATTTCCCATTTTCCAGTGCCATTTGTGCGGCTTTTCTTTCGCCAAATAAATCATCGAAGCAGTTCATCTTATTTTTACTTTAATTGAAATTAAAGTGAATGGTATTG…	Figure S7	placZattB	AttP2	This study
secDG2B_polyA1	AAGTTATGCTAGCGGATCCAAGCTTGATGTTTAGAGCATTCCCAAGTCGAGATGGGATTTAGGCATAACCATACACCTGATACTCAAAGCTAATGCAAAAGACTGAGGCCCGAGGGTCCCCGGCATCAATTGATTTATCATATACTTATATTCCTAGCCTAGCCATCGTTTACCGTTCAGCGTTGGCCCACTTGGGATTGTTCTCAGGCTCAATTAGCCAGCTTTTGAGCCAGAGTCCGAGGCGAATTTCCATTCATTGCCGTCAACGTTGGTCCCCCCCGCCATTTCATTTCCCATTTTCCAGTGCCATTTGTGCGGCTTTTCTTTCGCCAAATGAATCATCGAAGCAGTTCATCTTATTTTTAATAAATTGAAGTTAAAGTGAATGGTATTGAACTC…	Figure S7	placZattB	AttP2	This study
secDG2B_polyA2	AAGTTATGCTAGCGGATCCAAGCTTGATGTTTAGAGCATTCCCAAGTCGAGATGGGATTTAGGCATAACCATACACCTGATACTCAAAGCTAATGCAAAAGACTGAGGCCCGAGGGTCCCCGGCATCAATTGATTTATCATATACTTATATTCCTAGCCTAGCCATCGTTTACCGTTCAGCGTTGGCCCACTTGGGATTGTTCTCAGGCTCAATTAGCCAGCTTTTGAGCCAGAGTCCGAGGCGAATTTCCATTCATTGCCGTCAACGTTGGTCCCCCCCGCCATTTCATTTCCCATTTTCCAGTGCCATTTGTGCGGCTTTTCTTTCGCCAAATGAATCATCGAAGCAGTTCATCTTATTTTTAATAAATTGAAGTTAAAGTGAATGGTATTGAACTC…	Figure S7	placZattB	AttP2	This study
melDG2AB	CGAATGGACAGCAAATTGTTCGCACGCTTCGCTCTAAGGTAAAAAACAAAGTAAAAAAAAAAACATCGAAATAAGACAAAAAAAAATTAAAGAGAGGGTCTTCTAGTAAATGCGTTAGCGATTTTCGCACATTTTCTTTTATTTTTCAATTACGACGTGTTCGAAGCGAGACACAGCCAACACACACACACGCACACACACACACGGATACCCACAAAGTAAGCTTAAGTGTGCACACTTCAAAAATGAGATGCTACTCAAAAAGTAAGTATTATATATTTGTAAAAACTAAATAAATTTAGAGCTGTACTTAAGTATATAAACATGGTTTCAATAACTATTTTAGGTGCTCACCATAAATTTGTATTACTTTCAGGCTGGATTTTCTCGCAGTGCATG…	Figure 6	placZattB	AttP2	This study
secDG2AB	CGAATGCGCAGCAAATTGTTCGCACGCTTCGCTCTAAGGTAAAAAAAAAAATAAAAAAAAACAAATCGAAATAAGACAAAAAAAAAATCAAAGAGAGGGTCTTCTAGTAAATGCGTTAGCGATTTTCGCACATTTTCTTTTATTTTTCAATTACGACGTGTTCGAAGCGAGACAAACCCAACACACACACACACATGGATAGCCACAAAGTAAGCTGAAGTGTGCACACTAAAAATGAGATGCTACTCAAAAAGTAAGCATTATATATATGTAAAAAATAAATAAATTTAGAGCTGTACTTAAGTATATTAACATGGTTTTGTTAAGTATTTTCTGCGCTCGCCATAAATTTTATTTCGTATAATTTACTTTCAGGCTGTATTTTCTCGCAGTGCATGT…	Figure 6	placZattB	AttP2	This study
melDG2BC	GTTGTTTAGAGCATTCTCGAGTCGGGATTGAATTTAGGCATGACCATGCATACACCTGATACTCAAACACAAAAGCCATGCTTGAGCTAATGCAAAAGACTGAGGCCCGAGGGTCCATGGCATCAATTGATTTATCATATACTTATATTCGCTGCCAAAGAGCGACTTGCACAGCCTTAGCCATCGTTTACCGTTCAGCGTTGGCCCACTTGGGATTGTTCTCAGGCTCAATTAGCCAGCTTTTGAGCCAGAGTCCGAGGCGAATTTCCATTCATTGCCGTCAACGTTGGCCAATCCCCCTACACAACCCCCCCTCATTTCATTTTCCCATTTTCCAGTGCCATTTGTGCGGCTTTTCTTTCTTTCCAAATAAATCATCATCATTGAAGTTCATCTTAT…	Figure 6	placZattB	AttP2	This study
secDG2BC	GGATGTTTAGAGCATTCCCAAGTCGAGATGGGATTTAGGCATAACCATACACCTGATACTCAAAGCTAATGCAAAAGACTGAGGCCCGAGGGTCCCCGGCATCAATTGATTTATCATATACTTATATTCCTAGCCTAGCCATCGTTTACCGTTCAGCGTTGGCCCACTTGGGATTGTTCTCAGGCTCAATTAGCCAGCTTTTGAGCCAGAGTCCGAGGCGAATTTCCATTCATTGCCGTCAACGTTGGTCCCCCCCGCCATTTCATTTCCCATTTTCCAGTGCCATTTGTGCGGCTTTTCTTTCGCCAAATGAATCATCGAAGCAGTTCATCTTATTTTTAATAAATTGAAGTTAAAGTGAATGGTATTGAACTCAGCCGATTGCTTGGCAGTTTACCC…	Figure 6	placZattB	AttP2	This study
melDG2ABC	CGAATGGACAGCAAATTGTTCGCACGCTTCGCTCTAAGGTAAAAAACAAAGTAAAAAAAAAAACATCGAAATAAGACAAAAAAAAATTAAAGAGAGGGTCTTCTAGTAAATGCGTTAGCGATTTTCGCACATTTTCTTTTATTTTTCAATTACGACGTGTTCGAAGCGAGACACAGCCAACACACACACACGCACACACACACACGGATACCCACAAAGTAAGCTTAAGTGTGCACACTTCAAAAATGAGATGCTACTCAAAAAGTAAGTATTATATATTTGTAAAAACTAAATAAATTTAGAGCTGTACTTAAGTATATAAACATGGTTTCAATAACTATTTTAGGTGCTCACCATAAATTTGTATTACTTTCAGGCTGGATTTTCTCGCAGTGCATG…	Figure 6	placZattB	AttP2	This study
secDG2ABC	CGAATGCGCAGCAAATTGTTCGCACGCTTCGCTCTAAGGTAAAAAAAAAAATAAAAAAAAACAAATCGAAATAAGACAAAAAAAAAATCAAAGAGAGGGTCTTCTAGTAAATGCGTTAGCGATTTTCGCACATTTTCTTTTATTTTTCAATTACGACGTGTTCGAAGCGAGACAAACCCAACACACACACACACATGGATAGCCACAAAGTAAGCTGAAGTGTGCACACTAAAAATGAGATGCTACTCAAAAAGTAAGCATTATATATATGTAAAAAATAAATAAATTTAGAGCTGTACTTAAGTATATTAACATGGTTTTGTTAAGTATTTTCTGCGCTCGCCATAAATTTTATTTCGTATAATTTACTTTCAGGCTGTATTTTCTCGCAGTGCATGT…	Figure 6	placZattB	AttP2	This study
melDG2B-flipped	ATAAACCCATTGGCTTTCTATAGAAAATCCTAATTGGGCAACAAAACCAAAGGGGGACAATTAAAAAATGAAAAGAAACAAAGCTAGGCGAAATGAAAAGAATAATGAAATGAATCGGATCGCATCGGATCCGAAAAGAAAAGAAAACAAAACAAAAAACAAAATAAATAAATAAATAAGTAAATACGCGCATAAATTCTAAATTCATTCGGGTTCTCCTTAAAGCATAGAAGAGCGGACAGTGCGCGCCGGCAATGTAAGGCACTAAGGCAAGTCCATAAAACTTTAATGCGAGAACTAGTGGAAGTCGATGAATCTGCATTATCAATTTACATTTTTTTTCCACTGATTCTTTCAACAGGGAAAAACTTTTAGCTCTCTGCATTAATTCAAATGGAA…	Figure S8+S9	placZattB	AttP2	This study
secDG2B-flipped	ATAAACCCATTGGCTTTCTATAGAAAATCCTAATTGGGCAACAAAACCAAAGGGGGACAATTAAAAAATGAAAAGAAACAAAGCCAGGCGAAATGAAAAGAATAATGAAATGAGTCGCATCGGATCGGATCGGATCGAAGAAAAGAAAATAAACCAAAATAAATAAATAAATAAATACGCATATAAATTCATTCGGGTTCCTTAATGCATAGAAGAGCGGACAGTGCGCGCCGGCAATGTAAGGCACTAAGGCAAGTCCATAAAACTTCAATGCGAGAACTAGTGGAAGTCCATGAAGCCGATGAATCTGCATTATCAATTTACATGTTTTTTTTTTGTTTTCCACTGATTCTTTCAACAGGGAAAAACTCTTAGTTCTTTAGCTCTTTGCATTAATTC…	Figure S8+S9	placZattB	AttP2	This study
melDG2CB	TCTGGATCTATGGGAATGAATAGATGCTGTTCCCCCCTATAAAACACTATATATATATATATGTTCCACCAACTTATTCAGCAAGTTAACGGACATGGGAATTTCCGTGGAAATGTGGAGCAGGGGCGGGAACCAAAATTTTGGGTTAGAAAATGGCCCAAGTTGTTGGTCTTTTTAATGGGTTAACTTCCGCAGAGGGGAATAGAAACCATGAGAAGCGGAAATCCTAGAATGTTTGATCAAAAAATATGACAAAGGCCACAAGAAGCAAGATTAGAAAGAGGTATATAAATATTGATTATTTCAATGAATAAAAAAAGTGCCTAATACTACTAATTAATCGATCCATACAAAGAATGTTCAAAAAACACCGAATCTTAGGCCTCATTTCTCAGTCCC…	Figure S8+S9	placZattB	AttP2	This study
secDG2CB	ACTGGATCTATGGGAATGAATAGATGCTGCTCCCCCTATAAAACCTATATATATATATATGTTCCTCCAACTTAACGGACATGGGAATTTCCGTGGAAAGGTGGAGCAGGGGCGGCAACCGAAATTTTGGGTTAGAAAATGGCCCAAGTTGTTGGTCTTTTTAATGGGTTAACTTCCGCAGAGCGGTATCGCGATCCCTGAGAAGCGGAAATCCTGGAATGGTTCATCAAAAACTATGACAAAGACCACAAGAAGCAAGAGGTATATAAATATTGAATATTTCAATAAGAAATAGCCTATTGCTTTATTTTTGAAACATTCGAGGCGGCTTTTTGTTTTCCATTTTGAGGGCGACCTTGCTCACCTTTCCCCACCTGCCACCTACCACCACCACCTATC…	Figure S8+S9	placZattB	AttP2	This study
secDG2C1B	ACTCTCGATGACTTGACATTTCCCCGCCGCCGGTTTAGAGAGCCAACAATGGCCGGTGCGTGGATTTGGAATTGCATTCATTAAAGGCCAATAAAACGAAATAAACCCATTGGCTTTCTATAGAAAATCCTAATTGGGCAACAAAACCAAAGGGGGACAATTAAAAAATGAAAAGAAACAAAGCCAGGCGAAATGAAAAGAATAATGAAATGAGTCGCATCGGATCGGATCGGATCGAAGAAAAGAAAATAAACCAAAATAAATAAATAAATAAATACGCATATAAATTCATTCGGGTTCCTTAATGCATAGAAGAGCGGACAGTGCGCGCCGGCAATGTAAGGCACTAAGGCAAGTCCATAAAACTTCAATGCGAGAACTAGTGGAAGTCCATGAAGC…	Figure S9	placZattB	AttP2	This study
secDG2C2B	TTTTCCATTTTGAGGGCGACCTTGCTCACCTTTCCCCACCTGCCACCTACCACCACCACCTATCGATTCAATCGATTGCAACTCTCGATGACTTGACATTATAAACCCATTGGCTTTCTATAGAAAATCCTAATTGGGCAACAAAACCAAAGGGGGACAATTAAAAAATGAAAAGAAACAAAGCCAGGCGAAATGAAAAGAATAATGAAATGAGTCGCATCGGATCGGATCGGATCGAAGAAAAGAAAATAAACCAAAATAAATAAATAAATAAATACGCATATAAATTCATTCGGGTTCCTTAATGCATAGAAGAGCGGACAGTGCGCGCCGGCAATGTAAGGCACTAAGGCAAGTCCATAAAACTTCAATGCGAGAACTAGTGGAAGTCCATGAAGC…	Figure S9	placZattB	AttP2	This study
secDG2C3B	AAGAGGTATATAAATATTGAATATTTCAATAAGAAATAGCCTATTGCTTTATTTTTGAAACATTCGAGGCGGCTTTTTGTTTTCCATTTTGAGGGCGACATAAACCCATTGGCTTTCTATAGAAAATCCTAATTGGGCAACAAAACCAAAGGGGGACAATTAAAAAATGAAAAGAAACAAAGCCAGGCGAAATGAAAAGAATAATGAAATGAGTCGCATCGGATCGGATCGGATCGAAGAAAAGAAAATAAACCAAAATAAATAAATAAATAAATACGCATATAAATTCATTCGGGTTCCTTAATGCATAGAAGAGCGGACAGTGCGCGCCGGCAATGTAAGGCACTAAGGCAAGTCCATAAAACTTCAATGCGAGAACTAGTGGAAGTCCATGAAGCC…	Figure S9	placZattB	AttP2	This study
secDG2C4B	CCGCAGAGCGGTATCGCGATCCCTGAGAAGCGGAAATCCTGGAATGGTTCATCAAAAACTATGACAAAGACCACAAGAAGCAAGAGGTATATAAATATTGATAAACCCATTGGCTTTCTATAGAAAATCCTAATTGGGCAACAAAACCAAAGGGGGACAATTAAAAAATGAAAAGAAACAAAGCCAGGCGAAATGAAAAGAATAATGAAATGAGTCGCATCGGATCGGATCGGATCGAAGAAAAGAAAATAAACCAAAATAAATAAATAAATAAATACGCATATAAATTCATTCGGGTTCCTTAATGCATAGAAGAGCGGACAGTGCGCGCCGGCAATGTAAGGCACTAAGGCAAGTCCATAAAACTTCAATGCGAGAACTAGTGGAAGTCCATGAAGC…	Figure S9	placZattB	AttP2	This study
secDG2C5B	GAAAGGTGGAGCAGGGGCGGCAACCGAAATTTTGGGTTAGAAAATGGCCCAAGTTGTTGGTCTTTTTAATGGGTTAACTTCCGCAGAGCGGTATCGCGATATAAACCCATTGGCTTTCTATAGAAAATCCTAATTGGGCAACAAAACCAAAGGGGGACAATTAAAAAATGAAAAGAAACAAAGCCAGGCGAAATGAAAAGAATAATGAAATGAGTCGCATCGGATCGGATCGGATCGAAGAAAAGAAAATAAACCAAAATAAATAAATAAATAAATACGCATATAAATTCATTCGGGTTCCTTAATGCATAGAAGAGCGGACAGTGCGCGCCGGCAATGTAAGGCACTAAGGCAAGTCCATAAAACTTCAATGCGAGAACTAGTGGAAGTCCATGAAGC…	Figure S9	placZattB	AttP2	This study
secDG2C6B	ACTGGATCTATGGGAATGAATAGATGCTGCTCCCCCTATAAAACCTATATATATATATATGTTCCTCCAACTTAACGGACATGGGAATTTCCGTGGAAAGGTGGAGCAGGGGCGGATAAACCCATTGGCTTTCTATAGAAAATCCTAATTGGGCAACAAAACCAAAGGGGGACAATTAAAAAATGAAAAGAAACAAAGCCAGGCGAAATGAAAAGAATAATGAAATGAGTCGCATCGGATCGGATCGGATCGAAGAAAAGAAAATAAACCAAAATAAATAAATAAATAAATACGCATATAAATTCATTCGGGTTCCTTAATGCATAGAAGAGCGGACAGTGCGCGCCGGCAATGTAAGGCACTAAGGCAAGTCCATAAAACTTCAATGCGAGAACTAGT…	Figure S9	placZattB	AttP2	This study
melDG2C1B	ACTCACGTTGACTTGTCATTTCCCCCGCCGCCGGCCGGCCTCCCAATTAGAAACACATAAAAATCAGAGAGCCAACAATGGCCGGTGCGTGGATTTGGAATTGCATTCATTAAAAACGAATAAAACGAAATAAACCCATTGGCTTTCTATAGAAAATCCTAATTGGGCAACAAAACCAAAGGGGGACAATTAAAAAATGAAAAGAAACAAAGCTAGGCGAAATGAAAAGAATAATGAAATGAATCGGATCGCATCGGATCCGAAAAGAAAAGAAAACAAAACAAAAAACAAAATAAATAAATAAATAAGTAAATACGCGCATAAATTCTAAATTCATTCGGGTTCTCCTTAAAGCATAGAAGAGCGGACAGTGCGCGCCGGCAATGTAAGGCACTAAGG…	Figure S9	placZattB	AttP2	This study
melDG2C2B	TCTTTCATTTTAAGGGCGACCTTGCTCACCTTTCCCCACCTACCATCACCTGTCGATTCAATCGATTGCAACTCACGTTGACTTGTCATTATAAACCCATTGGCTTTCTATAGAAAATCCTAATTGGGCAACAAAACCAAAGGGGGACAATTAAAAAATGAAAAGAAACAAAGCTAGGCGAAATGAAAAGAATAATGAAATGAATCGGATCGCATCGGATCCGAAAAGAAAAGAAAACAAAACAAAAAACAAAATAAATAAATAAATAAGTAAATACGCGCATAAATTCTAAATTCATTCGGGTTCTCCTTAAAGCATAGAAGAGCGGACAGTGCGCGCCGGCAATGTAAGGCACTAAGGCAAGTCCATAAAACTTTAATGCGAGAACTAGTGGAAGTC…	Figure S9	placZattB	AttP2	This study
melDG2C3B	CAAGATTAGAAAGAGGTATATAAATATTGATTATTTCAATGAATAAAAAAAGTGCCTAATACTACTAATTAATCGATCCATACAAAGAATGTTCAAAAAACACCGAATCTTAGGCCTCATTTCTCAGTCCCATTATTATGCAAAACACAAATCGTTGCCAAAAATGAGATGTTTAGCAGCAGTGAGAGATGTTAAGAAGTTGGCTTGCCCAATTTTGTTGCAGACGAAATCGAGTCGAAGGGACGGAAAAAAAAAACTAAGAAAACCAGAAAGAAATGTTTGCTTTATTTTTGAACATTCGAGGCGGCTTTGTGTCTTTCATTTTAAGGGCGACATAAACCCATTGGCTTTCTATAGAAAATCCTAATTGGGCAACAAAACCAAAGGGGGACAATTAAA…	Figure S9	placZattB	AttP2	This study
melDG2C4B	CCGCAGAGGGGAATAGAAACCATGAGAAGCGGAAATCCTAGAATGTTTGATCAAAAAATATGACAAAGGCCACAAGAAGCAAGATTAGAAAGAGGTATATAAATATTGATAAACCCATTGGCTTTCTATAGAAAATCCTAATTGGGCAACAAAACCAAAGGGGGACAATTAAAAAATGAAAAGAAACAAAGCTAGGCGAAATGAAAAGAATAATGAAATGAATCGGATCGCATCGGATCCGAAAAGAAAAGAAAACAAAACAAAAAACAAAATAAATAAATAAATAAGTAAATACGCGCATAAATTCTAAATTCATTCGGGTTCTCCTTAAAGCATAGAAGAGCGGACAGTGCGCGCCGGCAATGTAAGGCACTAAGGCAAGTCCATAAAACTTTAATG…	Figure S9	placZattB	AttP2	This study
