## Supplementary material for "Distinct mechanisms decommission redundant enhancers to facilitate phenotypic evolution": Table S3

### Sheet: Sheet1
Table S3
Summary of p-values from statistical comparisons between experimental groups
Genotype 1	Genotype 2	p-value	Significance	Statistical test	Figure
melZ1.3	melZ1.3mut1	1	n.s	kruskal-walis	Figure 2
melZ1.3	melZ1.3del1	0.004	**	kruskal-walis	Figure 2
melZ1.3	melZ1.3del2	0.038	*	kruskal-walis	Figure 2
melZ1.3	melZ1.3mut2	0.000529	***	kruskal-walis	Figure 2
melZ1.3	melZ1.3mut3	0.038	*	kruskal-walis	Figure 2
melZ1.3	melZ1.3mut4	1	n.s	kruskal-walis	Figure 2
melZ1.3	melZ1.3mut5	0.786	n.s	kruskal-walis	Figure 2
melZ1.3	melZ1.3mut6	0.979	n.s	kruskal-walis	Figure 2
melZ1.3	melZ1.3mutall	0.004	**	kruskal-walis	Figure 2
melZ1.3	secZ1.3	0.004	**	kruskal-walis	Figure 2
melA	secA	0.00017988	***	Student's t-test	Figure 4
melA1.2	secA1.2	0.0932837	ns	Student's t-test	Figure 4
melDG2B	secDG2B	2.11946e-06	****	Student's t-test	Figure 4
melDG2B	simDG2B	0.43608	n.s	welch test	Figure S3
melDG2B	secDG2B	0.00022	***	welch test	Figure S3
simDG2B	secDG2B	5.3e-08	****	welch test	Figure S3
melA	secA	0.00017988	***	Student's t-test	Figure S4
melA3.6	secA3.6	3.5591e-05	****	Student's t-test	Figure S4
melA1.2L	secA1.2L	0.0274444	*	Student's t-test	Figure S4
melA1.2R	secA1.2R	0.477797	ns	Student's t-test	Figure S4
melA1.2	secA1.2	0.0932837	ns	Student's t-test	Figure S4
simDG2B	simDG2Bmut1	0.971	ns	kruskal-walis	Figure 5
simDG2B	simDG2Bmut2	0.144	ns	kruskal-walis	Figure 5
simDG2B	simDG2Bmut3	0.971	ns	kruskal-walis	Figure 5
simDG2B	simDG2Bmut4	0.971	ns	kruskal-walis	Figure 5
simDG2B	simDG2Bmut5	0.971	ns	kruskal-walis	Figure 5
simDG2B	simDG2Bmut6	0.971	ns	kruskal-walis	Figure 5
simDG2B	simDG2Bmut7	0.000778	***	kruskal-walis	Figure 5
simDG2B	simDG2Bmut8	0.721	ns	kruskal-walis	Figure 5
simDG2B	simDG2Bmut9	0.971	ns	kruskal-walis	Figure 5
simDG2B	simDG2Bmut10	0.971	ns	kruskal-walis	Figure 5
simDG2B	simDG2Bmutall	0.000778	***	kruskal-walis	Figure 5
simDG2B	secDG2B	0.005	**	kruskal-walis	Figure 5
simDG2B	simDG2Bmut7	0.029	*	kruskal-walis	Figure S7
simDG2B	simDG2Bsite1	0.008	**	kruskal-walis	Figure S7
simDG2B	simDG2Bsite2	0.057	ns	kruskal-walis	Figure S7
secDG2B	secDG2Bsite1	0.08	ns	kruskal-walis	Figure S7
secDG2B	secDG2Bsite2	0.248	ns	kruskal-walis	Figure S7
melDG2B	melDG2ABC	0.000248	***	kruskal-walis	Figure 6
melDG2B	melDG2AB	0.01	*	kruskal-walis	Figure 6
melDG2B	melDG2BC	0.000248	***	kruskal-walis	Figure 6
melDG2B	secDG2B	0.000248	***	kruskal-walis	Figure 6
secDG2B	secDG2ABC	0.004	**	kruskal-walis	Figure 6
secDG2B	secDG2AB	1	n.s	kruskal-walis	Figure 6
secDG2B	secDG2BC	0.002	**	kruskal-walis	Figure 6
melDG2B	melDG2BC	3.24e-05	****	kruskal-walis	Figure S8
melDG2B	melDG2Bflipped	3.24e-05	****	kruskal-walis	Figure S8
melDG2BC	melDG2CB	0.631	ns	kruskal-walis	Figure S8
melDG2Bflipped	melDG2CB	0.001	**	kruskal-walis	Figure S8
secDG2B	secDG2BC	0.000728	***	kruskal-walis	Figure S8
secDG2B	secDG2Bflipped	0.000728	***	kruskal-walis	Figure S8
secDG2BC	secDG2CB	0.909	ns	kruskal-walis	Figure S8
secDG2Bflipped	secDG2CB	0.007	**	kruskal-walis	Figure S8
secDG2Bflipped	secDG2CB	0.000302	***	kruskal-walis	Figure S9
secDG2Bflipped	secDG2C1B	0.374	ns	kruskal-walis	Figure S9
secDG2Bflipped	secDG2C2B	0.004	**	kruskal-walis	Figure S9
secDG2Bflipped	secDG2C3B	0.109	ns	kruskal-walis	Figure S9
secDG2Bflipped	secDG2C4B	0.235	ns	kruskal-walis	Figure S9
secDG2Bflipped	secDG2C5B	0.971	ns	kruskal-walis	Figure S9
secDG2Bflipped	secDG2C6B	0.971	ns	kruskal-walis	Figure S9
secDG2CB	secDG2C1B	0.218	ns	kruskal-walis	Figure S9
secDG2CB	secDG2C2B	0.971	ns	kruskal-walis	Figure S9
secDG2CB	secDG2C3B	0.235	ns	kruskal-walis	Figure S9
secDG2CB	secDG2C4B	0.218	ns	kruskal-walis	Figure S9
secDG2CB	secDG2C5B	0.005	**	kruskal-walis	Figure S9
secDG2CB	secDG2C6B	0.025	*	kruskal-walis	Figure S9
melDG2Bflipped	melDG2CB	0.042	*	kruskal-walis	Figure S9
melDG2Bflipped	melDG2C1B	0.138	ns	kruskal-walis	Figure S9
melDG2Bflipped	melDG2C2B	0.945	ns	kruskal-walis	Figure S9
melDG2Bflipped	melDG2C3B	0.096	ns	kruskal-walis	Figure S9
melDG2Bflipped	melDG2C4B	1	ns	kruskal-walis	Figure S9
melDG2CB	melDG2C1B	0.945	ns	kruskal-walis	Figure S9
melDG2CB	melDG2C2B	0.138	ns	kruskal-walis	Figure S9
melDG2CB	melDG2C3B	0.945	ns	kruskal-walis	Figure S9
melDG2CB	melDG2C4B	0.154	ns	kruskal-walis	Figure S9
ns - not significant
* - p<0.05
** - p<0.01
*** - p<0.001
****- p<0.0001
